# APP-CTFβ/C99 oligomers drive synaptic vesicle tethering through C-terminal interactions

**DOI:** 10.64898/2026.06.25.734451

**Authors:** Akshay Kapadia, Elena Cjiffers, Stanley Van, Anne-Sophie Hafner

**Affiliations:** Donders Institute for Brain, Cognition and Behavior, Radboud University, Nijmegen, Netherlands; Interdisciplinary Institute for Neuroscience (IINS), Université de Bordeaux, UMR 5297 CNRS, 33076 Bordeaux, France

## Abstract

Proteolytic processing of the amyloid precursor protein (APP) generates a 99-amino acid precursor, β-carboxyl-terminal fragments (APP-CTFβ or C99). Upon γ-secretase inhibition, APP-CTFβ accumulates and induces synaptic defects, resulting in neuronal hyperactivity. However, mechanistic insights in the critical role of APP-CTFβ has not been completely elucidated. Here, we show that in primary neurons expressing human APP-CTFβ (C99) variants, acute γ-secretase inhibition selectively increases evoked synaptic vesicle release in cells, whereas deletion of the C-terminus abolishes this effect. Using single-molecule approaches and reconstituted membrane systems, we demonstrate that accumulation of APP-CTFβ promotes its oligomerisation. In particular, APP-CTFβ oligomers augment synaptic vesicle tethering via their C-terminal domain. This effect is driven by the interaction with synaptic vesicle proteins, independent of the YENPTY binding motif. Additionally, APP-CTFβ oligomers were associated with alterations in membrane lipid organization. Together, our findings identify APP-CTFβ oligomerization as a constitutional gain-of-function mechanism that enhances presynaptic vesicle tethering and release, providing mechanistic insight into how altered APP processing regulates synaptic activity.

**Short summary:** γ-Secretase-dependent accumulation of APP-CTFβ transforms a transient APP processing intermediate into a membrane-associated oligomeric scaffold that promotes synaptic vesicle tethering enhancing neurotransmitter release.

**Highlights:**

- APP-CTFβ self-assembles into higher-order oligomeric assemblies
- APP-CTFβ oligomers promote synaptic vesicle tethering via their C-terminal domain
- APP-CTFβ oligomerization drives a presynaptic gain-of-function linked to neuronal hyperactivity
