## Supplementary material data file 1 for "APP-CTFβ/C99 oligomers drive synaptic vesicle tethering through C-terminal interactions"

### Sheet: Fig. 1
	Fig. 1B MAP2_Comp					Fig. 1B Syn_Comp					Fig. 1B NFL_Comp
	APP-FL	C99YENPTY	C99ANAETA	C99ΔCT		APP-FL	C99YENPTY	C99ANAETA	C99ΔCT		APP-FL	C99YENPTY	C99ANAETA	C99ΔCT
Exp#1	0.512667	0.532353	0.562667	0.718333		0.552	0.669412	0.61	0.526667		0.472	0.531176	0.463333	0.486667
Exp#2	0.632222	0.609231	0.617	0.636364		0.642222	0.655385	0.685	0.629091		0.598889	0.447692	0.561	0.612727
Exp#3	0.668667	0.546667	0.594	0.640714		0.572	0.635833	0.646	0.487143		0.645333	0.623333	0.677	0.521429
	Fig. 1D Syn_Comp
	APP-FL	C99YENPTY	C99ANAETA	C99ΔCT
Exp#1	12.5201	31.0105	20.5829	30.3798
Exp#2	12.3054	38.6802	29.5289	14.6275
Exp#3	5.04079	44.4823	27.5984	38.9857
	Fig 1F 4G8 MOC with vGLUT1					Fig. 1G MOC delta 4G8 vGLUT1
	APP-FL	C99YENPTY	C99ANAETA	C99ΔCT		APP-FL	C99YENPTY	C99ANAETA	C99ΔCT
Exp#1	0.393846	0.338667	0.395882	0.388125		55.1136	79.6963	43.477	60.5153
Exp#2	0.360667	0.4575	0.402308	0.376		65.8041	64.9433	65.4739	35.1064
Exp#3	0.435385	0.447059	0.437333	0.418667		47.5707	36.1278	25.2722	19.8746
	Fig. 1I Glutamate basal							Fig. 1J Glutamate release
	Mock	APP-FL	C99YENPTY	C99ANAETA	C99ΔCT			Mock	APP-FL	C99YENPTY	C99ANAETA	C99ΔCT
Exp#1	1.08588	1.11151	1.69863	1.6883	1.1466		Exp#1	28.6722	61.6374	50.551	41.5872	38.2527
	0.914115	1.80213	1.62347	1.59211	1.18896		Exp#2	23.2819	68.3243	85.7317	65.3197	25.3949
Exp#2	0.949611	1.42647	1.77498	1.31279	0.894143		Exp#3	28.3482	46.7316	64.9262	41.3094	35.3469
	1.05039	0.954437	1.94565	1.64393	1.49398
Exp#3	0.980339	1.1747	1.38544	1.30354	0.851371
	1.01966	1.37741	1.29342	1.3368	1.03589
	Fig. 1 M Syp-pHlourin
	Mock						APP-FL						C99YENPTY							C99ANAETA					C99ΔCT
	-			+ GSI			-			+ GSI			-			+ GSI			-			+ GSI			-			+ GSI
	Exp#1	Exp#2	Exp#3	Exp#1	Exp#2	Exp#3	Exp#1	Exp#2	Exp#3	Exp#1	Exp#2	Exp#3	Exp#1	Exp#2	Exp#3	Exp#1	Exp#2	Exp#3	Exp#1	Exp#2	Exp#3	Exp#1	Exp#2	Exp#3	Exp#1	Exp#2	Exp#3	Exp#1	Exp#2	Exp#3
	8.0292	8.44156	20.625	10.5263	73.5294	-10.5882	15.5963	44.0678	16.1074	16.6667	16.3636	29.9145	12.5	20.3252	49.5413	36.3057	38	20	-1.47059	0	25.8065	30.6748	57.0312	48.5437	13.6691	26.0274	16.1972	-2.65487	33.6634	29.2135
	-3.14961	13.0177	15.6863	24.1379	4.7619	-14.2857	7.40741	16.129	16.1765	23.5955	2.58621	24.6667	-5	22.3141	34	72.9412	16.5605	55.5556	46.1538	31.6129	17.5	84.7222	54.386	22.2222	27.9661	16.1905	6.57895	0	9.80392	9.80392
	15.2866	14.375	3.62319	9.61538	59.2105	13.5714	37.5	15.8228	7.01754	27.2727	70	36.5854	33.3333	13.8211	4.10959	49.4845	71.7949	46.087	26.6129	-5.30303	17.6923	23.2143	31.1475	22.9508	11.9266	6.89655	22.695	15.4362	-10.4839	29.4118
	34.5588	6.89655	9.52381	31.8182	-11.7647	20.915	26.7081	32.7586	38.3333	25.4902	37.9562	19.0476	16.9231	32.2034	28.5714	50.5495	35.2273	15.8273	0.952381	42.4528	30.4348	67.9487	48.1203	14.1667	0.833333	17.094	22.973	0	10.1695	38.8889
	17.6471	13	6.12245	24.359	64.7059	-23.6842	-3.5461	9.09091	16.7785	31.5789	22.8571	19.3277	3.125	13.924	16.1017	36.2832	64.1975	3.73832	30.9352	8.69565	24.5454	24.1667	4.5045	7.94702	11.2676	7.03125	28.5714	21.9697	19.697	28.8
	5.69106	29.1667	22.0588	21.8978	20.8633	12	27.2109	29.9065	11.8421	39.604	53.3333	13.2353	28.0488	22.8571	49.505	39.4558	65.9091	6.52174	8.4507	23.9316	16.6667	65.625	50	18.8406	17.5572	-0.68027	9.48276	1.25	-14.9533	9.90991
	0	24.0964	20.155	27.9503	-6.29921	-13.3333	12.782	15.7895	46.2963	47.8723	9.28571	11.828	53.7736	20.9524	23.3577	38.8535	30.7087	33.871	3.38983	21.0526	1.85185	25.4658	31.1688	52.6316	6.25	15.5039	15.3846	22.2222	0	0
	7.08661	19.685	17.7778	18.75	7.48299	22.3404	3.87597	21.3741	21.519	24.5902	22.2222	40.2778	12.3188	3.73832	0	34.6939	30.3279	19.403	22.069	22.2222	14.5985	44.6808	91.9355	39.5833	20.9459	19.6202	11.0345	8.51064	-0.74074	20.4819
	26.3473	21.6561	0	21.2766	-7.61905	19.1667	10.4762	27.7311	12.9252	16.0714	23.4375	8.53659	28.0374	35.7143	31.8841	107.936	56.1798	36.0947	4.2735	31.7568	11.875	46.9697	8.51064	10.687	26.087	21.5827	5.40541	14.1844	66	36.7089
	17.1717	9.2437	9.2437	4.1958	45.6311	2.83019	15.873	4.06504	27.2152	35.5769	21.7391	6.77966	19.8413	20.5357	30.0752	77.6316	26.7327	34.1085	4.34783	8.49673	32.6531	18.3206	98.4615	15.4472	8.19672	15.5556	25.9542	1.90476	66.25	5.40541
	20.3008	17.2662	8.63309	28.2895	18.5714	23.2704	5.6962	13.2075	12	32.0513	31.8841	17.5182	7.5188	9.73451	48.0916	75.6757	41.7266	28.9256	15.7143	18	26.3473	40.625	11.0236	51.9231	7.94702	6.60377	18.3333	9.02256	0	5.6
	16.4384	2.94118	11.6883	24.5098	21.7742	38.2353	35.4545	7.24638	37.6712	47.6636	54.7619	21.1382	4.42478	26.9504	33.3333	19.3878	64.2857	27.2727	17.931	25.6198	35.3383	29.2857	14.5695	10.6195	12.7119	20.9091	17.037	24.2188	-3.19149	9.09091
	-4	13.1035	11.5942	-1.33333	8.33333	-17.3077	25	4.16667	17.4825	31.8584	36.9565	-1.6129	40.6452	10.2941	24.5614	44.086	36.7647	16.9491	41.5929	27.0492	23.0159	48.718	14.094	4.30107	22.1519	12.069		8	11.2903	-5
	18.8406	22.2973	12.844	22.8571	18.8525	12.5	-1.52672	-4.2735	41.6	65.2174	2.54237	15.2174	9.17431	2.80374	7.69231	54.3478	36.1702	56.338	0.735294	33.871	36.1111	41.6667	21.831	36.7347	25	23.0769		3.22581	-3.22581	45.1613
	4.58716	18.3333	6.04027	12.9032	9.70149	39.4366	16.1972	4.83871	14.2857	11.4754	4.92958	23.6364	52.2936	1.6	26.8293	51.7241	15.9664	27.0833	17.1642	36.5217	38.255	12.844	42.8571	43.4343	-0.90909	14.1732		35.1562	62.3529	27.1186
	13.0435	10.8108	26.4151	-15.5844	-37.2549	25.8823	28.7879		12.7517	22.3214	30.6452	1.30719	13.7255	24.4444	53.9682	23.913	43.5714	38.5827	9.58904	30.137	20.9876	78.75	50	8.57143	6.875	4.2735		22.8571	13.7097	12.6582
	14.876	10	18.0124	-2.0202	17.6471	10.1449	21.9858		7.54717	15.3061	31.1111	24.3056	3.90625	0	23.0769	56.7164	44.3709	63.2911	17.7632	14.2857	6.87023	18.125	15.7895	25.2101	11.2069			36.3636	8.10811	12.6437
	24.7706	20.7547	24.6154	11.5385	33.7349	0	5.98291		4.62963	63.0435	34.4538	31.875	39.7163	13.2743	37.8151	42.7184	101.266	41.1043	31.8584	9.16667	16.2791	72.4638	10.0719	51.3889	11.2			17.8571	28.4211	-21.8182
	16.6667	22	13.7931	0	60	24.0964	34.2857		40.3101	27.5362	13.7931	64.2857	26.9231	-1.85185	40.7143	43.7956	71.2963	11.4286	23.4177	42.9688	17.5325	26.4	40.7895	17.2414	22.0472			-5.66038		5.49451
	18.0328	15.3846	4.41176	14.6154	19.6429	2.06897	22.5806		43.5714	50.7692	13.9535	28.9855	43.5714	19.4175	16.2162	45.0704	32.2222	32.3944	42.1053	0	5.55556	66.25	71.9298	16.1074	8.78378			65.8537		2.27273
	22.7642	28.6885	1.62602	3.63636	21.7391		45.5357		19.6202	33.1169	32.3232	13.2743	34.9315	18.8406	10	60.2041	21.192	24.8322		22.1154	24.4898		73.5294	10.8108	0			14.4068		16.5468
	23.0088	3.50877	11.1111	20.3822	21.9178		-2.5		29.7872	28.75	7.89474	61.6667	27.1186	11.2	-2.8169	26.1438	21.3483	36.9565		28.1879	3.14465		10.101	21.9512	4.54545			43.4343
	10.0671	4.34783	18.797	30.8511	49.4118		34.4156		-2.80374	34.1772	10.7143	29.1971	39.0977	25.1908	26.5625	28.0702		23.75		41.129			11.6505		17.0068			14.2857
	19.8676	18.6667	13.2075	18.3823	23.6559		33.5938		31.5069	17.5182	47	45.7831	37.8151	9.70149	62.0155	28		56.6667		1.50376			101.493		16.3121
	28.2895	7.00637	20.1219	8.21918	22.2222		15.1515		5.97015	23.6111	42.7536	32.6087		5.55556	42.7632	37.9845		40.2062		39.5522			20
	22.3684	-0.92593	10.2041	46.25	5.66038				15.2542	19.0083	29.0323	23.3333		36.5217	36.2205	43.2836		47.8633		28.1553
	11.4504	34.6457	9.87654	-8.95522	0.952381					80	57.732			10.5263		30.6931		14.4
	28.972	20.6897	29.0598		8.23529					33.9623	23.2558			7.62712		68.8312		4.44444
		20	3.07692		15					-5.35714	50			7.82609		54.3103
		6.30631	13.2231							24.6753	10.6557			-1.51515		48.5149
		4	19.4969								16.7883			19.3277		47.5806
		21.8543	7.23684								-5.30303			19.1667
		-			+ GSI
	Mock*	15,67904*	15,03933*	13,12192*	15,15069*	20,35517*	9,362977*
	APP-FL	18.1793	22.4301	20.3432	31.5008	26.8019	24.72
	C99YENPTY	24.3235	15.0944	29.0073	47.5867	43.9009	30.8463
	C99ANAETA	18.981	16.1281	20.9767	43.3458	39.3998	25.0597
	C99ΔCT	12.8991	14.1205	16.6373	16.1671	16.4928	15.1616

### Sheet: Fig. 2
	Fig. 2E 4G8 No Treat
	Mock		APP-FL		C99YENPTY		C99ANAETA		C99ΔCT
Exp#1	0.159823	0.133133	1.02086	1.02229	1.04449	0.955508	1.07118	1.03774	0.879922	0.992167
Exp#2	0.380252	0.264828	1.17086	1.23445	0.938287	1.06171	1.02816	1.00138	0.922097	0.938718
Exp#3	0.149752	0.184218	0.987075	1.08338	0.95719	1.04281	0.822817	1.05088	0.804712	0.95021
	Fig. 2F 82E1 No Treat
	Mock		APP-FL		C99YENPTY		C99ANAETA		C99ΔCT
Exp#1	0.159823	0.133133	0.440647	0.442071	1.04449	0.955508	1.07118	1.03774	0.879922	0.992167
Exp#2	0.213443	0.160941	0.549426	0.592494	0.960931	1.03907	0.861362	0.968673	0.922836	1.06071
Exp#3	0.345751	0.253276	0.549669	0.441657	1.05129	0.948708	1.16692	1.03494	0.961625	0.957819
	Fig. 2I 4G8 delta GSI
	Mock		APP-FL		C99YENPTY		C99ANAETA		C99ΔCT
Exp#1	-1.65017	6.89382	45.5052	47.5003	46.9094	62.175	31.3226	35.9713	37.2977	29.8777
Exp#2	-23.1804	-5.06531	43.2344	44.0031	55.5757	45.337	52.2857	48.69	30.3572	32.8306
Exp#3	-36.4916	-9.31264	48.1666	71.1642	65.717	49.4344	29.6508	67.8524	55.7524	59.9479
	Fig. 2J 82E1 delta GSI
	Mock		APP-FL		C99YENPTY		C99ANAETA		C99ΔCT
Exp#1	-1.65017	6.89382	17.0585	17.9609	46.9094	56.6547	31.3226	10.5571	37.2977	35.2632
Exp#2	-11.7695	-15.5044	18.428	16.9501	55.452	41.2999	49.5569	47.8453	48.0473	42.0683
Exp#3	16.8245	20.4855	43.3297	32.1219	62.614	49.6496	51.9618	54.6134	69.2057	57.966
	Fig. 2G 82E1 levels Abeta
	Mock*		APP-FL		C99YENPTY		C99ANAETA		C99ΔCT
Exp#1	-0.04253	0.042535	0.603009	0.662651	1.00572	0.994275	1.0253	0.969647	0.227984	0.066099
Exp#2	0.058628	-0.05863	0.545965	0.478249	0.887324	1.11268	1.04038	0.974467	0.075418	0.280788
Exp#3	0.019952	-0.01995	0.476345	0.607094	0.990755	1.00924	0.897646	0.885194	0.027499	0.014575
	Fig. 2K 82E1 Abeta levels delta
	Mock*		APP-FL		C99YENPTY		C99ANAETA		C99ΔCT
Exp#1	9.99218	-3.52573	-21.825	-39.326	-48.4757	-39.2301	-39.8862	-40.5201	-13.2313	10.4146
Exp#2	8.75086	6.401	-35.1452	-21.5292	-45.8047	-44.292	-38.4202	-40.3201	2.46279	-17.2604
Exp#3	-0.1943	-1.6048	-32.8318	-45.4304	-57.2332	-55.5226	-50.9534	-50.1596	-7.01905	-4.95124

### Sheet: Fig. 3
	Fig. 3 F ELISA A11 oligomer
		Oligomer			Monomer			Vehicle			GSI
	Ab42*	98,03622*	102,6223*	99,34149*	23,73001*	24,08278*	24,32973*
	NT*							8,172625*	9,724835*	8,878175*	9,408122*	8,264856*	5,263785*
	APP-FL							14.2756	17.5212	9.16039	26.3785	28.5936	21.0909
	C99YENPTY							24.2592	16.5334	20.9078	51.2802	48.4221	54.6743
	C99ANETA							12.4412	24.612	28.3161	54.0669	45.6354	47.1359
	C99ΔCT							11.0301	5.45626	5.3857	7.2645	4.44206	7.08586

### Sheet: Fig. 4
	Fig. 4D Chol Lys GPMVs						Fig. 5G top Untreated					All data 2 Exp set
	APP	C99YENPTY	C99ANAETA	C99ΔCT				LD+	LD-			NT	APP	C99YENPTY	C99ANAETA	C99ΔCT	NT + GSI	APP + GSI	C99YENPTY + GSI	C99ANAETA + GSI	C99ΔCT + GSI
	42.8826	-46.8444	-37.7931	-82.609			NT	5.04113	94.9589			0	12.5	20	0	0	0	5.55556	15	0	20
	43.2528	-30.7457	-34.6532	-76.1614			APP	9.52912	90.4709			16.6667	0	14.2857	12.5	0	0	16.6667	14.2857	7.69231	14.2857
	49.5214	-52.0083	-53.3717	-74.5069			C99YENPTY	9.76306	90.1			6.66667	28.5714	16.6667	5.55556	0	12.5	16.6667	0	7.14286	7.69231
	26.8751	-12.3327	-20.777	-43.2668			C99ANAETA	9.14588	90.8			7.69231	0	16.6667	0	10	7.14286	14.2857	17.6471	0	0
	66.8613	-38.473	-21.7348	-18.3571			C99ΔCT	5.51992	94.4801			10	14.2857	18.1818	28.5714	6.66667	0	28.5714	11.1111	8.33333	16.6667
												6.66667	0	13.3333	20	7.69231	7.69231	40	42.8571	13.3333	5.88235
	Fig. 4E 4G8 Cell GPMV delta						Fig. 5 G btm GSI treated					0	14.2857	11.7647	18.1818	7.14286	5.26316	13.3333	10	11.1111	0
	APP	C99YENPTY	C99ANAETA	C99ΔCT				LD+	LD-			0	6.25	14.2857	0	9.09091	7.69231	0	37.5	0	12.5
	65.588	-50.41	-76.6677	-11.6855			NT	4.97939	95.0206			6.66667	12.5	12.5	0	0	7.69231	33.3333	15.7895	0	5.26316
	47.376	-59.0252	-63.5986	-15.6431			APP	17.1128	82.8872			0	5.88235	11.7647	20	16.6667	6.66667	18.1818	40	20	0
	44.3359	-30.8259	-60.3044	-31.3385			C99YENPTY	16.633	83.367			0	5.55556	5.55556	13.3333	0	5	11.1111	30	5.55556	0
							C99ANAETA	12.2337	87.7663			5.55556	12.5	12.5		5.55556	0		25	15.3846	7.69231
	Fig. 4F delta change chol GPMV GSI						C99ΔCT	6.54301	93.457							0			42.8571
	APP	C99YENPTY	C99ANAETA	C99ΔCT								0	0	11.7647	11.1111	0	20	40	5.88235	16.6667	7.14286
	41.2106	-3.34777	-6.77196	-1.83646								8.33333	16.6667	8.33333	0	0	5	33.3333	5.26316	7.14286	0
	22.6711	-0.85926	-14.451	-9.90551								0	20	12.5	14.2857	11.1111	0	9.09091	0	14.2857	6.66667
	35.9614	-15.3411	-29.4633	-33.3801								14.2857	0	9.09091	12.5	0	0	5.55556	33.3333	16.6667	11.1111
	23.9567	-15.1543	-27.9599	-34.8413								5.55556	5.55556	7.69231	14.2857	14.2857	0	20	7.14286	0	0
												0	12.5	14.2857	0	16.6667		0	11.1111	14.2857	0
	GPMV 4G8 fold change											7.69231	11.7647	10	22.2222			11.7647	6.66667	10	12.5
	APP	C99YENPTY	C99ANAETA	C99ΔCT									11.7647	6.25	16.6667			7.69231	0		0
	21.6297	98.1948	73.4774	59.3036										8.33333	7.14286				0		10
	75.2433	90.4719	112.317	78.107											25				11.1111
	43.9023	111.333	55.478	87.5551
	Fig. 5F Inset Distance
	Distance	LD	4G8
	0	0.294445	0.495356
	1625	0.30965	0.524366
	3250	0.425954	0.544573
	4875	0.447733	0.569553
	6500	0.572328	0.57457
	8125	0.604952	0.644009
	9750	0.638035	0.695701
	11375	0.697197	0.737776
	13000	0.758186	0.783855
	14625	0.834125	0.903378
	16250	1.66005	1.20594
	17875	1.96334	1.92767
	19500	1.93007	1.86433
	21125	0.879787	0.820008
	22750	0.857344	0.78784
	24375	0.830389	0.787372
	26000	0.822909	0.751662
	27625	0.813553	0.709322
	29250	0.798086	0.74707
	30875	0.803863	0.703201
	32500	0.791221	0.696345
	34125	0.783656	0.708907
	35750	0.776706	0.718359
	37375	0.772233	0.681705
	39000	0.779124	0.69494
	40625	0.778612	0.731182
	42250	0.774477	0.683182
	43875	0.770096	0.674351
	45500	0.780328	0.648115
	47125	0.761539	0.682593
	48750	0.756522	0.674868
	50375	0.772194	0.657973
	52000	0.774426	0.687268
	53625	0.770885	0.672261
	55250	0.772231	0.673783
	56875	0.768072	0.682569
	58500	0.772403	0.67749
	60125	0.77478	0.698873
	61750	0.780535	0.706486
	63375	0.779612	0.696793
	65000	0.785792	0.700592
	66625	0.781633	0.705358
	68250	0.784108	0.68429
	69875	0.785132	0.678092
	71500	0.795868	0.712882
	73125	0.794787	0.708755
	74750	0.79116	0.70245
	76375	0.797253	0.713029
	78000	0.794592	0.712228
	79625	0.801471	0.73891
	81250	0.804489	0.742668
	82875	0.802148	0.724118
	84500	0.808263	0.727379
	86125	0.804384	0.705732
	87750	0.806123	0.725092
	89375	0.818702	0.729111
	91000	0.82051	0.725592
	92625	0.815319	0.709203
	94250	0.812094	0.716692
	95875	0.821752	0.759494
	97500	0.831066	0.714064
	99125	0.823544	0.743753
	100750	0.820848	0.773495
	102375	0.830296	0.763585
	104000	0.82479	0.745232
	105625	0.839898	0.765444
	107250	0.837898	0.755754
	108875	0.837575	0.745923
	110500	0.838741	0.753275
	112125	0.840427	0.736668
	113750	0.837978	0.76031
	115375	0.849561	0.777421
	117000	0.853787	0.792891
	118625	0.845867	0.785825
	120250	0.839668	0.75121
	121875	0.848551	0.757249
	123500	0.858017	0.768467
	125125	0.864414	0.775181
	126750	0.856873	0.78862
	128375	0.861232	0.792064
	130000	0.862679	0.797395
	131625	0.85501	0.783473
	133250	0.838396	0.798215
	134875	0.85067	0.789486
	136500	0.857663	0.805889
	138125	0.85923	0.79506
	139750	0.854152	0.791172
	141375	0.863203	0.826982
	143000	0.869127	0.826729
	144625	0.87754	0.87706
	146250	0.860556	0.82442
	147875	0.865381	0.824192
	149500	0.871968	0.96202
	151125	0.885875	0.998687
	152750	0.897309	0.999706
	154375	0.90563	1.0132
	156000	0.997305	1.06299
	157625	1.34806	1.18812
	159250	1.97124	1.86629
	160875	2	2
	162500	1.28902	1.97564
	164125	0.951425	1.17564
	165750	0.905018	0.968802
	167375	0.846284	0.883028
	169000	0.799881	0.801026
	170625	0.764843	0.781753
	172250	0.743152	0.73067
	173875	0.725563	0.701726
	175500	0.718429	0.663044
	177125	0.695749	0.628701
	178750	0.679953	0.616994
	180375	0.673	0.607879
	182000	0.667585	0.576354

### Sheet: Fig. 5
	Fig. 4 C SV SR bindi
	- GSI			+ GSI
Mock	8	6	8	11	7	5
APP-FL	19	12	11	37	43	20
C99YENPTY	30	30	22	56	61	43
C99ANAETA	27	35	17	55	54	37
C99ΔCT	6	6	12	13	11	11
	Fig. 4 E SV SR Syt1
		+ GSI
	1:1	32.8679	33.827	35.7502
	1:2	20.5472	23.8402	23.2448
	1:3	15.4691	16.1889	17.0698
	Fig. 4 G SV SR Syb
		+ GSI
	1:1	49.7934	46.8507	39.0991
	1:2	31.3631	38.5378	42.2092
	1:3	19.9217	21.2394	19.2468
	Fig. 4 K SV SR bindi sheets
	- GSI			+ GSI
Mock*	15*	10*	5*	7*	12*	7*
APP-FL	14	19	24	40	48	34
C99YENPTY	29	35	34	73	72	67
C99ANAETA	15	35	29	67	67	57
C99ΔCT	14	17	8	14	25	12
